# Plant cells tolerate high rates of organellar mistranslation

**DOI:** 10.1101/2025.03.07.642005

**Authors:** Benjamin Brandt, Sebastian Schwartz, Serena Schwenkert, Moritz Krämer, Kuenzang Om, Carina Engstler, Andreas Klingl, Peter Jahns, Jürgen Eirich, Iris Finkemeier, Asaph Benjamin Cousins, Hans-Henning Kunz

## Abstract

Bacteria can trigger protein mistranslation to survive stress conditions ^1^. Mitochondria and plastids evolved from bacteria and therefore also use prokaryotic-type expression machineries to synthesize proteins. However, fungi and animal mitochondria are highly sensitive to mistranslation, which for instance manifests in lethal mitochondrial cardiomyopathy disorder ^2^. The response in plant cells is unknown. Glutaminyl-transferRNAs (Gln-tRNA^Gln^) of bacteria, mitochondria, and plastids are synthesized indirectly ^3,4^. Initially, tRNA^Gln^ gets charged with glutamate. Subsequently, Gln is produced through trans-amidation by the aminoacyl-tRNA amido-transferase complex GatCAB. Consequentially, affected GatCAB activity results in pools of misloaded Glu-tRNA^Gln^. Here we show that Arabidopsis mutants with decreased GatCAB level provide global insights into organellar mistranslation in plants. Proteomics revealed Gln-to-Glu misincorporation in plastid- and mitochondrially-expressed protein complexes with only modest abundance changes in mutant plants. Plastids appear more lenient to mistranslation as they exhibit much higher Gln-to-Glu misincorporation. Through efficient compensatory mechanisms, mutant plants display surprisingly subtle phenotypes. However, their acclimation to temperature stress differs. Interestingly, wild-type plants under similar stress also have altered Gln-to-Glu misincorporation. Our study shows that the response towards organellar mistranslation varies among eukaryotes. In plants, this knowledge can be used to improve stress tolerance.
