## Supplementary Table 1_Plastid Peptides wih Q-E for "Plant cells tolerate high rates of organellar mistranslation"

### Sheet: Sheet1
Table S1: Overview of plastid expressed and Q conating peptides identified in the MS datasets including Q-->E misincorporation rates
Gene Identifier	Gene Name	Sequences of identified peptides containing Gln	Sequences of peptide with Q-->E misincorporation	Identifier of peptide with Q-->E misincorporation	Mean % of peptides with Q-->E misincorporation in gatb-1 CP dataset	Mean % of peptides with Q-->E misincorporation in amiGatA total leaf dataset	Mean % of peptides with Q-->E misincorporation in gatb-1 BN-PAGE dataset	Mean % of peptides with Q-->E misincorporation in gatb-1 SEC dataset	Mean % of peptides with Q-->E misincorporation in WT in response to cold	Mean % of peptides with Q-->E misincorporation in WT in response to heat
ATCG00500	accD	AVPEGSQAAESLLR
		TTGLTDAVQTGTGQLNGIPVALGVMDFR
ATCG00120	atpA	ASSVAQVVTSLQER
		EGIQEQLER
		EQHTLIIYDDLSK
		EVTIVNTGTVLQVGDGIAR	_EVTIVNTGTVLQ(Gln->Glu)VGDGIAR_	atpA Pep 3					0.5578
		IAQIPVSEAYLGR	_IAQ(Gln->Glu)IPVSEAYLGR_	atpA Pep 1	3.91795	1.917			0.1668
		LELAQFAELEAFSQFSSDLDK
		QSQSAPLTVEEQIMTIYTGTNGYLDGLEIGQVR
		SVYEPLQTGLIAIDSMIPIGR	_SVYEPLQ(Gln->Glu)TGLIAIDSMIPIGR_	atpA Pep 2	0.722696
		TLTAEAESFLKEGIQEQLER
		TNKPQFQEIIASTK
ATCG00480	atpB	DTLGQEINVTCEVQQLLGNNR
		DVNEQDVLLFIDNIFR
		ELQDIIAILGLDELSEEDR
		ELQDIIAILGLDELSEEDRLTVAR
		ESGVINEQNLAESK	_ESGVINEQ(Gln->Glu)NLAESK_	atpB Pep 1	3.17802	8.466	3.84
		FVQAGSEVSALLGR
		GIYPAVDPLDSTSTMLQPR	_GIYPAVDPLDSTSTMLQ(Gln->Glu)PR_	atpB Pep 2	1.48886	10.67
		GSITSIQAVYVPADDLTDPAPATTFAHLDATTVLSR
		IAQIIGPVLDVAFPPGK
		IVGEEHYETAQQVK
		KGSITSIQAVYVPADDLTDPAPATTFAHLDATTVLSR
		MPSAVGYQPTLSTEMGTLQER
		VALVYGQMNEPPGAR
		YKELQDIIAILGLDELSEEDR
ATCG00470	atpE	EIILSTNSGQIGVLANHAPIATAVDIGILK
		LANQWLTMALMGGFAR
		NSDIDPQEAQQTLEIAEANLR	_NSDIDPQEAQ(Gln->Glu)QTLEIAEANLR_	atpE Pep 1 Q2->E	1.53045
			_NSDIDPQEAQQ(Gln->Glu)TLEIAEANLR_	atpE Pep 1 Q3->E	5.12642
		QTIEANLALR	_Q(Gln->Glu)TIEANLALR_	atpE Pep 2	7.45215
ATCG00130	atpF	EGAIQQLENAR
		NETILFEQQR
		QLENYKNETILFEQQR
		VFQQALQGAIGTLNSCLSNELHLR
ATCG00140	atpH	MNPLVSAASVIAAGLAVGLASIGPGVGQGTAAGQAVEGIAR
		NPLVSAASVIAAGLAVGLASIGPGVGQGTAAGQAVEGIAR
ATCG00150	atpI	YIQPTPILLPINILEDFTK
ATCG00670	clpP1	VMIHQPASSFYEAQTGEFILEAEELLK
ATCG01100	ndhA	IGPEYAGPLGILQALADGTK
		MDQLLNLGWK
ATCG01070	ndhE	INQSTLLNK
ATCG01010	ndhF	NQIFITVENFGLNTR
		SQNMILMGGLTK
ATCG01110	ndhH	AIIQYLPYVTR
		GELGIFLIGDQSGFPWR
		IIQQALEGLPGGPYENLESR
		IRPPGFINLQILPELVK
ATCG01090	ndhI	HELNYNQIALGR
		LPVTIQYPYEK
		TIWNSPQTK
ATCG00420	ndhJ	DYIAPNFYEIQDAY
		IEYGVNQAEEVCIK
ATCG00430	ndhK	LYEQMPEPK
		SPHIGNYDQELLYPPSSTSEISTETFFK
ATCG00540	petA	IGNLSFQNYR
		IGNLSFQNYRPNK	_IGNLSFQ(Gln->Glu)NYRPNK_	petA Pep 1	7.28358
		IGNLSFQNYRPNKK
		IPYDMQLK
		LDQPLTSNPNVGGFGQGDAEIVLQDPLR
		NILVIGPVPGQK	_NILVIGPVPGQ(Gln->Glu)K_	petA Pep 2	7.79602	10.33
		VQLSEMNF
ATCG00720	petB	GSASVGQSTLTR	_GSASVGQ(Gln->Glu)STLTR_	petB Pep 1	91.1666
		LEIQAIADDITSK	_LEIQ(Gln->Glu)AIADDITSK_	petB Pep 2	3.65254
ATCG00350	psaA	ALSIIQGR
		GIQITSGFFQIWR
ATCG00340	psaB	DKPVALSIVQAR
		DYNPEQNEDNVLAR	_DYNPEQ(Gln->Glu)NEDNVLAR_	psaB Pep2			5.94
		FSQGLAQDPTTR	_FSQ(Gln->Glu)GLAQDPTTR_	psaB Pep 1 Q1->E	5.08447		4.15
			_FSQGLAQ(Gln->Glu)DPTTR_	psaB Pep 1 Q2->E	6.34699		6.16
		FSQGLAQDPTTRR
ATCG01060	psaC	IYDTCIGCTQCVR
ATCG00020	psbA	FGQEEETYNIVAAHGYFGR
		LIFQYASFNNSR	_LIFQ(Gln->Glu)YASFNNSR_	psbA Pep 1	6.02261
ATCG00680	psbB	AQLGEIFELDR	_AQ(Gln->Glu)LGEIFELDR_	psbB Pep 1	4.08981	12.65
		DVFAGIDPDLDAQVEFGAFQK	_DVFAGIDPDLDAQ(Gln->Glu)VEFGAFQK_	psbB Pep 2 Q1->E	3.47747
			_DVFAGIDPDLDAQVEFGAFQ(Gln->Glu)K_	psbB Pep 2 Q2->E	7.7404
		QGMFVIPFMTR
		RAQLGEIFELDR	_RAQ(Gln->Glu)LGEIFELDR_	psbB Pep 3	10.1283
		RVSAGLAENQSLSEAWAK
		VSAGLAENQSLSEAWAK	_VSAGLAENQ(Gln->Glu)SLSEAWAK_	psbB Pep 4	8.17625
		YQWDQGYFQQEIYR	_YQWDQ(Gln->Glu)GYFQQEIYR_	psbB Pep5 Q2 -> E	0.239238
			_YQWDQGYFQ(Gln->Glu)QEIYR_	psbB Pep5 Q3 -> E	1.17091
			_YQWDQGYFQQ(Gln->Glu)EIYR_	psbB Pep5 Q4 -> E	0.635778
			_YQ(Gln->Glu)WDQGYFQ(Gln->Glu)QEIYR_	psbB Pep5 Q1 + Q3 -> E	0.346338
			_YQWDQ(Gln->Glu)GYFQ(Gln->Glu)QEIYR_	psbB Pep5 Q2 + Q3 -> E	7.65947
			_YQWDQ(Gln->Glu)GYFQQ(Gln->Glu)EIYR_	psbB Pep5 Q2 + Q4 -> E	0.681525
			_YQWDQGYFQ(Gln->Glu)Q(Gln->Glu)EIYR_	psbB Pep5 Q3 + Q4 -> E	10.5561
			_YQ(Gln->Glu)WDQ(Gln->Glu)GYFQ(Gln->Glu)QEIYR_	psbB Pep5 Q1 + Q2 + Q3 -> E	1.89407
		YSVEQVGVTVEFYGGELNGVSYSDPATVK	_YSVEQ(Gln->Glu)VGVTVEFYGGELNGVSYSDPATVK_	psbB Pep 6	4.15875
		YSVEQVGVTVEFYGGELNGVSYSDPATVKK
ATCG00280	psbC	DIQPWQER	_DIQ(Gln->Glu)PWQER_	psbC Pep 1	4.42416
		DQETTGFAWWAGNAR	_DQ(Gln->Glu)ETTGFAWWAGNAR_	psbC Pep 2	9.40636
		KDIQPWQER
		LGANVGSAQGPTGLGK	_LGANVGSAQ(Gln->Glu)GPTGLGK_	psbC Pep 3	1.62934				0.6404
ATCG00270	psbD	AFNPTQAEETYSMVTANR
		AWMAAQDQPHENLIFPEEVLPR	_AWMAAQ(Gln->Glu)DQPHENLIFPEEVLPR_	psbD Pep 1 Q1->E	2.95981		51.02
			_AWMAAQDQ(Gln->Glu)PHENLIFPEEVLPR_	psbD Pep 1 Q2->E	0.740882
		AYDFVSQEIR	_AYDFVSQ(Gln->Glu)EIR_	psbD Pep 2	3.34457
		FWSQIFGVAFSNK
		FWSQIFGVAFSNKR
ATCG00580	psbE	FDSLEQLDEFSR	_FDSLEQ(Gln->Glu)LDEFSR_	psbE Pep 1	10.1921	17.96	9.38
		QGIPLITGR
ATCG00560	psbL	TQSNPNEQSVELNR
ATCG00490	rbcL	EITFNFPTIDKLDGQE	_EITFNFPTIDKLDGQ(Gln->Glu)E_	rbcL Pep 1	8.09921	21.66		9.86
		GGLDFTKDDENVNSQPFMR	_GGLDFTKDDENVNSQ(Gln->Glu)PFMR_	rbcL Pep 2	4.16794	6.359		2.9
		TFQGPPHGIQVER	_TFQGPPHGIQ(Gln->Glu)VER_	rbcL Pep 3 Q2 -> E	3.36096	7.536		12.09	1.288	4.988
			_TFQ(Gln->Glu)GPPHGIQVER_	rbcL Pep 3 Q1 -> E		5.897			2.163
			_TFQ(Gln->Glu)GPPHGIQ(Gln->Glu)VER_	rbcL Pep 3 2Q -> E		1.767
		VALEACVQAR	_VALEACVQ(Gln->Glu)AR_	rbcL Pep 4	12.3181	9.39		7.93	1.713
		VTPQPGVPPEEAGAAVAAESSTGTWTTVWTDGLTSLDR	_VTPQ(Gln->Glu)PGVPPEEAGAAVAAESSTGTWTTVWTDGLTSLDR_	rbcL Pep 5	12.3858	6.358		5.29
ATCG00780	rpl14	MIQPQTYLNVADNSGAR
		YDDNAAVVIDQEGNPK	_YDDNAAVVIDQ(Gln->Glu)EGNPK_	rpl14 Pep 1		6.6
ATCG00660	rpl20	ILAQIALLNR
ATCG00810	rpl22	SYTEVYALGQYISMSAHK
ATCG00840;ATCG01300	rpl23;rpl23.2	MIITLQPGYSIPPLR
ATCG00830;ATCG01310	rpl2.1;rpl2.2	NCSATVGQVGNVGVNQK
ATCG01020	rpl32	SFFVQQNK
ATCG00740	rpoA	NALICVQGPGYITAR
		SNIHTLLDLLNNSQEDLIK
ATCG00190	rpoB	QEVLGTTIIGGTIPKPEDAPESFR
		SVADLLQDQLGLALAR
ATCG00180	rpoC1	FCEQCGVEFVDSR
		IGLVSPQQISAWATK
		LGIQSFQPILVEGR
ATCG00170	rpoC2	SISSLSVNNDQVSQK
ATCG00750	rps11	GTPFAAQTAAGNAIR
ATCG00330	rps14	EMVQACLLPGATR
ATCG01120	rps15	ELINQLNIR
		GSVEFQVFSFTNK
		GTPFAAQTAAGNAIR	_GTPFAAQ(Gln->Glu)TAAGNAIR_	rps11 Pep 1		12.64
		NIVISFEEQKEESR
ATCG00650	rps18	ILSLLPFLNNQK
ATCG00160	rps2	YMTGLPDIVIILDQQEEYTALR
ATCG00800	rps3	AIELTEQANTK
		ISNPYGDPNILAEFIAGQLK
		KAIELTEQANTK
		RVEELQMNVQK
		VPLQTIEAK
ATCG00380	rps4	GSTGQVLLQLLEMR
		LGMALTIPQAR
		TLVQNLLDSSAPEELPNHLTLHTFQYEGLVNQIIDR
ATCG00900;ATCG01240	rps7	SLAYQIIYR
		VGGSTHQVPIEIGSTQGK
ATCG01130	TIC214	ESAGQVELESDKETK
		LPPFQIITETYR
		LSVQNDGQLIIYR
		NFFDWMGMNEEILNQR
		NWLTDGIQIK
		QDQEVSTEEAPFPSLFSEEGEDLDKIDEMEEIR
		TVIWEFFQAK
ATCG00860;ATCG01280		AIYSIADISGTPLIEGQR
		AYSELQTEFEK
		DTISPSSIESQVSNIFISNDFPQSGDER
		GLLTSQTDPPTSIYK
ATCG00520	ycf4	GQGAIPLIR
