## Supplementary Table 5_Significantly enriched GO-terms for "Plant cells tolerate high rates of organellar mistranslation"

### Sheet: Sheet1
Table S5: Significantly enriched (adjusted p-value <0.05) GO-terms of upregualted genes in gatb-1 vs WT transcript abundance
source	term_name	term_id	adjusted_p_value	negative_log10_of_adjusted_p_value
GO:MF	catalytic activity, acting on RNA	GO:0140098	1.86573e-12	11.7292
GO:MF	RNA binding	GO:0003723	8.76049e-12	11.0575
GO:MF	nucleic acid binding	GO:0003676	8.62555e-10	9.06421
GO:MF	catalytic activity, acting on a nucleic acid	GO:0140640	3.60835e-07	6.44269
GO:MF	catalytic activity, acting on a tRNA	GO:0140101	2.43095e-06	5.61422
GO:MF	heterocyclic compound binding	GO:1901363	9.23253e-06	5.03468
GO:MF	organic cyclic compound binding	GO:0097159	1.54731e-05	4.81042
GO:MF	transferase activity, transferring one-carbon groups	GO:0016741	2.0719e-05	4.68363
GO:MF	methyltransferase activity	GO:0008168	2.73819e-05	4.56254
GO:MF	rRNA binding	GO:0019843	0.000155857	3.80727
GO:MF	RNA methyltransferase activity	GO:0008173	0.000224731	3.64834
GO:MF	ribonucleoprotein complex binding	GO:0043021	0.000228697	3.64074
GO:MF	DNA-directed 5'-3' RNA polymerase activity	GO:0003899	0.00494581	2.30576
GO:MF	ribosome binding	GO:0043022	0.00747047	2.12665
GO:MF	S-adenosylmethionine-dependent methyltransferase activity	GO:0008757	0.0107455	1.96877
GO:MF	RNA polymerase activity	GO:0097747	0.0140933	1.85099
GO:MF	5'-3' RNA polymerase activity	GO:0034062	0.0140933	1.85099
GO:MF	tRNA methyltransferase activity	GO:0008175	0.0362954	1.44015
GO:BP	RNA modification	GO:0009451	6.25636e-22	21.2037
GO:BP	ncRNA processing	GO:0034470	2.6987e-19	18.5688
GO:BP	ncRNA metabolic process	GO:0034660	1.45918e-18	17.8359
GO:BP	RNA metabolic process	GO:0016070	6.44274e-18	17.1909
GO:BP	nucleic acid metabolic process	GO:0090304	2.2039e-15	14.6568
GO:BP	nucleobase-containing compound metabolic process	GO:0006139	3.02243e-15	14.5196
GO:BP	heterocycle metabolic process	GO:0046483	3.89236e-15	14.4098
GO:BP	organic cyclic compound metabolic process	GO:1901360	5.70345e-15	14.2439
GO:BP	ribosome biogenesis	GO:0042254	1.7178e-14	13.765
GO:BP	RNA processing	GO:0006396	3.05493e-14	13.515
GO:BP	cellular aromatic compound metabolic process	GO:0006725	4.14339e-14	13.3826
GO:BP	rRNA metabolic process	GO:0016072	7.81517e-14	13.1071
GO:BP	rRNA processing	GO:0006364	9.50096e-13	12.0222
GO:BP	cellular nitrogen compound metabolic process	GO:0034641	1.35074e-11	10.8694
GO:BP	ribonucleoprotein complex biogenesis	GO:0022613	1.3362e-10	9.87413
GO:BP	tRNA processing	GO:0008033	4.42052e-10	9.35453
GO:BP	mitochondrial RNA metabolic process	GO:0000959	1.84988e-08	7.73286
GO:BP	gene expression	GO:0010467	2.4296e-08	7.61446
GO:BP	tRNA metabolic process	GO:0006399	1.51297e-07	6.82017
GO:BP	plastid transcription	GO:0042793	8.89118e-07	6.05104
GO:BP	mitochondrial gene expression	GO:0140053	2.24498e-06	5.64879
GO:BP	cellular component organization or biogenesis	GO:0071840	5.79756e-06	5.23675
GO:BP	biosynthetic process	GO:0009058	7.97578e-06	5.09823
GO:BP	macromolecule biosynthetic process	GO:0009059	8.8751e-06	5.05183
GO:BP	RNA methylation	GO:0001510	9.59179e-06	5.0181
GO:BP	organic substance biosynthetic process	GO:1901576	3.54775e-05	4.45005
GO:BP	nitrogen compound metabolic process	GO:0006807	4.75064e-05	4.32325
GO:BP	cellular biosynthetic process	GO:0044249	0.000158927	3.7988
GO:BP	macromolecule methylation	GO:0043414	0.000174593	3.75797
GO:BP	DNA-templated transcription termination	GO:0006353	0.000231468	3.63551
GO:BP	mitochondrion organization	GO:0007005	0.000235016	3.6289
GO:BP	methylation	GO:0032259	0.000259789	3.58538
GO:BP	chloroplast organization	GO:0009658	0.000332651	3.47801
GO:BP	cellular component biogenesis	GO:0044085	0.00058528	3.23264
GO:BP	primary metabolic process	GO:0044238	0.000671182	3.17316
GO:BP	macromolecule metabolic process	GO:0043170	0.00102349	2.98992
GO:BP	cellular metabolic process	GO:0044237	0.00149245	2.8261
GO:BP	organic substance metabolic process	GO:0071704	0.00356139	2.44838
GO:BP	mitochondrial RNA modification	GO:1900864	0.00719972	2.14268
GO:BP	cytidine to uridine editing	GO:0016554	0.00837125	2.07721
GO:BP	metabolic process	GO:0008152	0.00981416	2.00815
GO:BP	plastid organization	GO:0009657	0.0101125	1.99514
GO:BP	tRNA modification	GO:0006400	0.0106161	1.97403
GO:BP	rRNA modification	GO:0000154	0.0135406	1.86836
GO:BP	ribosomal large subunit biogenesis	GO:0042273	0.0145768	1.83634
GO:BP	protein refolding	GO:0042026	0.0199138	1.70085
GO:BP	tRNA 3'-end processing	GO:0042780	0.0332504	1.4782
GO:BP	base conversion or substitution editing	GO:0016553	0.0375408	1.4255
GO:BP	cellular process	GO:0009987	0.0431738	1.36478
GO:BP	mitochondrial mRNA modification	GO:0080156	0.0464088	1.3334
GO:BP	mitochondrial transcription	GO:0006390	0.0492099	1.30795
GO:BP	extracellular transport	GO:0006858	0.0492099	1.30795
GO:CC	mitochondrion	GO:0005739	1.22823e-16	15.9107
GO:CC	nucleoid	GO:0009295	1.86126e-13	12.7302
GO:CC	chloroplast	GO:0009507	4.78889e-13	12.3198
GO:CC	chloroplast nucleoid	GO:0042644	7.34255e-13	12.1342
GO:CC	plastid nucleoid	GO:0042646	2.98975e-12	11.5244
GO:CC	plastid	GO:0009536	6.65874e-12	11.1766
GO:CC	intracellular organelle	GO:0043229	5.90027e-08	7.22913
GO:CC	membrane-bounded organelle	GO:0043227	1.39436e-07	6.85563
GO:CC	intracellular membrane-bounded organelle	GO:0043231	1.42841e-07	6.84515
GO:CC	organelle	GO:0043226	1.59369e-07	6.7976
GO:CC	plastid-encoded plastid RNA polymerase complex	GO:0000427	2.99775e-07	6.5232
GO:CC	intracellular anatomical structure	GO:0005622	3.52354e-07	6.45302
GO:CC	cytoplasm	GO:0005737	4.02289e-05	4.39546
GO:CC	chloroplast stroma	GO:0009570	5.44872e-05	4.26371
GO:CC	plastid stroma	GO:0009532	6.97973e-05	4.15616
GO:CC	intracellular non-membrane-bounded organelle	GO:0043232	0.00018251	3.73871
GO:CC	non-membrane-bounded organelle	GO:0043228	0.00018251	3.73871
GO:CC	DNA-directed RNA polymerase complex	GO:0000428	0.000671988	3.17264
GO:CC	mitochondrial protein-containing complex	GO:0098798	0.000844502	3.0734
GO:CC	RNA polymerase complex	GO:0030880	0.00110528	2.95653
GO:CC	preribosome	GO:0030684	0.00162698	2.78862
GO:CC	organelle lumen	GO:0043233	0.00169405	2.77107
GO:CC	membrane-enclosed lumen	GO:0031974	0.00169405	2.77107
GO:CC	intracellular organelle lumen	GO:0070013	0.00169405	2.77107
GO:CC	nucleolus	GO:0005730	0.00189318	2.72281
GO:CC	mitochondrial DNA-directed RNA polymerase complex	GO:0034245	0.00263956	2.57847
GO:CC	mitochondrial matrix	GO:0005759	0.00424852	2.37176
GO:CC	transferase complex, transferring phosphorus-containing groups	GO:0061695	0.0135802	1.8671
GO:CC	small-subunit processome	GO:0032040	0.0262144	1.58146
GO:CC	ribonucleoprotein complex	GO:1990904	0.043583	1.36068
KEGG	Ribosome biogenesis in eukaryotes	KEGG:03008	0.00172142	2.76411
