## Supplementary Table 6_Sequences or all oligonucleotides for "Plant cells tolerate high rates of organellar mistranslation"

### Sheet: Tabelle1
Table S7: Sequences or all oligonucletides used
Name	Sequences
gata-1_fwd	5'-TTGGAATGGGAAGTACC
gata-1_rev	5'-CTCCTCCAAATCCTTCTC
SalkLBb1.3	5'-ATTTTGCCGATTTCGGAAC
gatb-1_fwd	5'-GCCCAAACCTATCTCTGGATC
gatb-1_rev	5'-CCCTTACAAGAATCTGATAAAAC
WiscLoxHS_Rb	5'-GGATACGAGGTATAAACTCATTCG
gatb-2_fwd	5'-GGTTTCAGATGCAAGATG
gatb-2_rev	5'-GCAGCTATCAGTTCAGC
gatc-1_fwd	5'-CGAATCGCTGCTACATCTCTC
gatc-1_rev	5'-CAAACAATTCCAAGAAGCTGC
GABILBo8474	5'-ATAATAACGCTGCGGACATCTACATTTT
GatB_pG2_fwd	5'-GGCGCGCCACTAGTGGATCCATGTCTACCACATTGTTGAGAAC
GatB_pG2_rev	5'-TAGAGGTTCTCACTCCCGGGGTCTTTGGCATTGAGCTTCTCC
pGATB_fwd	5'-GTCTCAATAAAGCTTTAGGAAGGTTTAGTTTTGGAA
pGATB_fwd	5'-CCGGTTAACTCTAGTGTTTTTAAGGATGTTTTATAGAATC
pGATB_vec_fwd	5'-ACTAGAGTTAACCGGG
pGATB_vec_rev	5'-AAGCTTTATTGAGACTTTTCA
amiRNA_GatA_fwd	5'-AATTGGAATACAAAAGAGAGTAGGCCTTAAGCCGACTTATATCAAAGAGAATCAATGATCC
amiRNA_GatA_rev	5'-TTTTAGGAATATATATGTAGTAAGCCTTAAGCCCACTTATTTCACAGGTCGTGATATG
ND-GluRS_fwd	5'-TTTCAGGGTGCCATGGGTGGGTCTGTCAGAG
ND-GluRS_rev	5'-TGGTGGTGGTGGTGCTCGAGTCAGGTTGATACTGTGGC
GatC_fwd	5'-TTTCAGGGTGCCATGGGCCGAAGTTACTCGTCTGAC
GatC_rev	5'-GGCTACGCTCTTCCGAATTTGCATTTAATTAACCTCCTTCACTCTTTG
GatA_fwd	5'-GGCTACGCTCTTCCTTCTCACCACTCGTCGTTC
GatA_rev	5'-GGCTACGCTCTTCAACCTCCTTTAGGCTACATTG
GatB_fwd	5'-GGCTACGCTCTTCAGGTGTTTAAACATGAGCAACCAACTTGATG
GatB_rev	5'-TGGTGGTGGTGGTGCTCGAGTCAGTCTTTGGCATTGAGC
